# Cas9 fusions for precision *in vivo* editing

**DOI:** 10.1101/2020.07.15.199620

**Authors:** Ryan R. Richardson, Marilyn Steyert, Saovleak N. Khim, Andrea J. Romanowski, Jeffrey Inen, Bekir Altas, Alexandros Poulopoulos

## Abstract

Cas9 targets genomic loci with high specificity. When used for knockin, however, Cas9 often leads to unintended on-target knockout rather than intended edits. This imprecision is a barrier for direct *in vivo* editing where clonal selection is not feasible. Here we demonstrate a high-throughput workflow to ratiometrically assess on-target efficiency and precision of editing outcomes. Using this workflow, we screened combinations of donor DNA and Cas9 variants, as well as fusions to DNA repair proteins. This yielded novel high-performance double-strand break repair editing agents and combinatorial optimizations with orders-of-magnitude increases in knockin precision. Cas9-RC, a novel Cas9 fusion to eRad18 and CtIP, increased knockin performance over 3-fold *in vitro* and *in vivo* in the developing mouse brain. Continued comparative assessment of existing and novel editing agents with this ratiometric framework of efficiency and precision will further the development of direct *in vivo* knockin and future genetic therapies.
