## Supplementary Table S1 for "Cas9 fusions for precision *in vivo* editing"

### Sheet: DNA sequences
DNA related to Figure 1
Parts	Source	Cloning Method	Sequence	Translation (2A peptide bond skipping indicated by "-")
hEF1a	This lab	OEPCR	gtggctcttcagtggacgaaagggcctcgtgatacgcctatttttataggttaatgtcatgataataatggtttcttagacgtcaggtggcacttttcggggaaatgtgcgcggaacccctatttgtttatttttctaaatacattcaaatatgtatccgctcatgagacaataaccctgataaatgcttcaataatattgaaaaaggaagagtatgcgctcacgcaactggtccagaaccttgaccgaacgcagcggtggtaacggcgcagtggcggttttcatggcttgttatgactgtttttttggggtacagtctatgcctcgggcatccaagcagcaagcgcgttacgccgtgggtcgatgtttgatgttatggagcagcaacgatgttacgca…
mEGFP	This lab	OEPCR	gaggagctgttcaccggggtggtgcccatcctggtcgagctggacggcgacgtaaacggccacaagttcagcgtgtccggcgagggcgagggcgatgccacctacggcaagctgaccctgaagttcatctgcaccaccggcaagctgccggtgccctggcccaccctcgtgaccaccctgacGTaCggcgtgcagtgcttcagccgctaccccgaccacatgaagcagcacgacttcttcaagtccgccatgcccgaaggctacgtccaggagcgcaccatcttcttcaaggacgacggcaactacaagacccgcgccgaggtgaagttcgagggcgacaccctggtgaaccgcatcgagctgaagggcatcgacttcaaggaggacggcaacatcctg…	MVSKGEELFTGVVPILVELDGDVNGHKFSVSGEGEGDATYGKLTLKFICTTGKLPVPWPTLVTTLTYGVQCFSRYPDHMKQHDFFKSAMPEGYVQERTIFFKDDGNYKTRAEVKFEGDTLVNRIELKGIDFKEDGNILGHKLEYNYNSHNVYIMADKQKNGIKVNFKIRHNIEDGSVQLADHYQQNTPIGDGPVLLPDNHYLSTQSKLSKDPNEKRDHMVLLEFVTAAGITLGMDELYKLALKLAGLDI*
BFP GRBS 1 (HMEJ donor)	This lab	OEPCR	CCCATGGCGTGCAGTGCTTCAGC
BFP GRBS 2 (HMEJ donor)	This lab	OEPCR	GCTGAAGCACTGCACGCCATGGG
spCas9wt	Addgene	PCR from plasmid	GACAAGAAGTACAGCATCGGCCTGGACATCGGCACCAACTCTGTGGGCTGGGCCGTGATCACCGACGAGTACAAGGTGCCCAGCAAGAAATTCAAGGTGCTGGGCAACACCGACCGGCACAGCATCAAGAAGAACCTGATCGGAGCCCTGCTGTTCGACAGCGGCGAAACAGCCGAGGCCACCCGGCTGAAGAGAACCGCCAGAAGAAGATACACCAGACGGAAGAACCGGATCTGCTATCTGCAAGAGATCTTCAGCAACGAGATGGCCAAGGTGGACGACAGCTTCTTCCACAGACTGGAAGAGTCCTTCCTGGTGGAAGAGGATAAGAAGCACGAGCGGCACCCCATCTTCGGCAACATCGTGGACGAGGTGGCCTACCACGAGAAGTACCCCACC…	DKKYSIGLDIGTNSVGWAVITDEYKVPSKKFKVLGNTDRHSIKKNLIGALLFDSGETAEATRLKRTARRRYTRRKNRICYLQEIFSNEMAKVDDSFFHRLEESFLVEEDKKHERHPIFGNIVDEVAYHEKYPTIYHLRKKLVDSTDKADLRLIYLALAHMIKFRGHFLIEGDLNPDNSDVDKLFIQLVQTYNQLFEENPINASGVDAKAILSARLSKSRRLENLIAQLPGEKKNGLFGNLIALSLGLTPNFKSNFDLAEDAKLQLSKDTYDDDLDNLLAQIGDQYADLFLAAKNLSDAILLSDILRVNTEITKAPLSASMIKRYDEHHQDLTLLKALVRQQLPEKYKEIFFDQSKNGYAGYIDGGASQEEFYKFIKPILEKMDGTEELLVKLNREDLLR…
spCas9wt-HF	Addgene	PCR from plasmid	GACAAGAAGTACAGCATCGGCCTGGACATCGGCACCAACTCTGTGGGCTGGGCCGTGATCACCGACGAGTACAAGGTGCCCAGCAAGAAATTCAAGGTGCTGGGCAACACCGACCGGCACAGCATCAAGAAGAACCTGATCGGAGCCCTGCTGTTCGACAGCGGCGAAACAGCCGAGGCCACCCGGCTGAAGAGAACCGCCAGAAGAAGATACACCAGACGGAAGAACCGGATCTGCTATCTGCAAGAGATCTTCAGCAACGAGATGGCCAAGGTGGACGACAGCTTCTTCCACAGACTGGAAGAGTCCTTCCTGGTGGAAGAGGATAAGAAGCACGAGCGGCACCCCATCTTCGGCAACATCGTGGACGAGGTGGCCTACCACGAGAAGTACCCCACC…	DKKYSIGLDIGTNSVGWAVITDEYKVPSKKFKVLGNTDRHSIKKNLIGALLFDSGETAEATRLKRTARRRYTRRKNRICYLQEIFSNEMAKVDDSFFHRLEESFLVEEDKKHERHPIFGNIVDEVAYHEKYPTIYHLRKKLVDSTDKADLRLIYLALAHMIKFRGHFLIEGDLNPDNSDVDKLFIQLVQTYNQLFEENPINASGVDAKAILSARLSKSRRLENLIAQLPGEKKNGLFGNLIALSLGLTPNFKSNFDLAEDAKLQLSKDTYDDDLDNLLAQIGDQYADLFLAAKNLSDAILLSDILRVNTEITKAPLSASMIKRYDEHHQDLTLLKALVRQQLPEKYKEIFFDQSKNGYAGYIDGGASQEEFYKFIKPILEKMDGTEELLVKLNREDLLR…
mCherry	Addgene	PCR from plasmid	GTGAGCAAGGGCGAGGAGgataacatggccatcatcaaggagttcatgcgcttcaaggtgcacatggagggctccgtgaacggccacgagttcgagatcgagggcgagggcgagggccgcccctacgagggcacccagaccgccaagctgaaggtgaccaagggtggccccctgcccttcgcctgggacatcctgtcccctcagttcatgtacggctccaaggcctacgtgaagcaccccgccgacatccccgactacttgaagctgtccttccccgagggcttcaagtgggagcgcgtgatgaacttcgaggacggcggcgtggtgaccgtgacccaggactcctccctgcaggacggcgagttcatctacaaggtgaagctgcgcggcaccaacttc…	VSKGEEDNMAIIKEFMRFKVHMEGSVNGHEFEIEGEGEGRPYEGTQTAKLKVTKGGPLPFAWDILSPQFMYGSKAYVKHPADIPDYLKLSFPEGFKWERVMNFEDGGVVTVTQDSSLQDGEFIYKVKLRGTNFPSDGPVMQKKTMGWEASSERMYPEDGALKGEIKQRLKLKDGGHYDAEVKTTYKAKKPVQLPGAYNVNIKLDITSHNEDYTIVEQYERAEGRHSTGGMDELYK
CtIP	Addgene	PCR from plasmid	ATGAACATCTCGGGaagcagctgtggaagccctaactctgcagatacatctagtgactttaaagatctgtggaccaaactaaaagaatgtcatgatagagaagtacaaggtttacaagtaaaagtaaccaagcttaagcaagagcgaatcttagatgcacaaagactagaagaattcttcaccaaaaatcaacagctgagggaacagcagaaagtccttcatgaagccattaaagttttagaagatcggttaagagcaggcttatgtgatcgctgtgcagtaactgaagaacatatgcggaaaaaacagcaagagtttgaaaatatccggcagcagaatcttaaacttattacagaacttatgaatgaaaggaatactctacaggaagaaaataaaaag…	MNISGSSCGSPNSADTSSDFKDLWTKLKECHDREVQGLQVKVTKLKQERILDAQRLEEFFTKNQQLREQQKVLHEAIKVLEDRLRAGLCDRCAVTEEHMRKKQQEFENIRQQNLKLITELMNERNTLQEENKKLSEQLQQKIENDQQHQAAELECEEDVIPDSPITAFSFSGVNRLRRKENPHVRYIEQTHTKLEHSVCANEMRKVSKSSTHPQHNPNENEILVADTYDQSQSPMAKAHGTSSYTPDKSSFNLATVVAETLGLGVQEESETQGPMSPLGDELYHCLEGNHKKQPFE
sgRNAs	Source		Sequence
s23_U6_Hum_con_sgRNA#0166	This lab		GTAGGCGCGCCGCTCTCTAC
s23_U6_BFP_sgRNA_v2	This lab		GCTGAAGCACTGCACGCCAT
Mammalian Expression Plasmids	Source	Cloning Method	Sequence	Translation (2A peptide bond skipping indicated by "-")
s12_EGFP-donor_HDR	This lab	GGA	GGTGCGTTTTTATGCTTGTAGTATTGTATAATGTTTTTAAGATCCTTAATTAATAGGGATAACAGGGTAATATCTTGCCCTGCACGAATACCAGCGACCCCTTGCCCAAATACTTGCCGTGGGCCTCGGCCTGAGAGCCAAAACACTTGATGCGGAAGAAGTCGGTGCGCTCCTGCTTGTCGCCGGCATCGTTGCGCCACATCTAGGATCTGCCAGGAACCGTAAAAAGGCCGCGTTGCTGGCGTTTTTCCATAGGCTCCGCCCCCCTGACGAGCATCACAAAAATCGACGCTCAAGTCAGAGGTGGCGAAACCCGACAGGACTATAAAGATACCAGGCGTTTCCCCCTGGAAGCTCCCTCGTGCGCTCTCCTGTTCCGACCCTGCCGCTTACCGGATA…	EELFTGVVPILVELDGDVNGHKFSVSGEGEGDATYGKLTLKFICTTGKLPVPWPTLVTTLTYGVQCFSRYPDHMKQHDFFKSAMPEGYVQERTIFFKDDGNYKTRAEVKFEGDTLVNRIELKGIDFKEDGNILGHKLEYNYNSHNVYIMADKQKNGIKVNFKIRHNIEDGSVQLADHYQQNTPIGDGPVLLPDNHYLSTQSKLSKDPNEKRDHMVLLEFVTAAGITLG
s12_EGFP-donor_HMEJr	This lab	GGA	GGTGCGTTTTTATGCTTGTAGTATTGTATAATGTTTTTAAGATCCTTAATTAATAGGGATAACAGGGTAATATCTTGCCCTGCACGAATACCAGCGACCCCTTGCCCAAATACTTGCCGTGGGCCTCGGCCTGAGAGCCAAAACACTTGATGCGGAAGAAGTCGGTGCGCTCCTGCTTGTCGCCGGCATCGTTGCGCCACATCTAGGATCTGCCAGGAACCGTAAAAAGGCCGCGTTGCTGGCGTTTTTCCATAGGCTCCGCCCCCCTGACGAGCATCACAAAAATCGACGCTCAAGTCAGAGGTGGCGAAACCCGACAGGACTATAAAGATACCAGGCGTTTCCCCCTGGAAGCTCCCTCGTGCGCTCTCCTGTTCCGACCCTGCCGCTTACCGGATA…	EELFTGVVPILVELDGDVNGHKFSVSGEGEGDATYGKLTLKFICTTGKLPVPWPTLVTTLTYGVQCFSRYPDHMKQHDFFKSAMPEGYVQERTIFFKDDGNYKTRAEVKFEGDTLVNRIELKGIDFKEDGNILGHKLEYNYNSHNVYIMADKQKNGIKVNFKIRHNIEDGSVQLADHYQQNTPIGDGPVLLPDNHYLSTQSKLSKDPNEKRDHMVLLEFVTAAGITLG
s23_U6_Hum_con_sgRNA#0166	This lab	Anneal oligos + GGA	GGTCTAATACCCAATCTCTCGTCTTATCCAGATGTTTTATACGCCTTAATTAATAGGGATAACAGGGTAATATCTTGCCCTGCACGAATACCAGCGACCCCTTGCCCAAATACTTGCCGTGGGCCTCGGCCTGAGAGCCAAAACACTTGATGCGGAAGAAGTCGGTGCGCTCCTGCTTGTCGCCGGCATCGTTGCGCCACATCTAGGATCTGCCAGGAACCGTAAAAAGGCCGCGTTGCTGGCGTTTTTCCATAGGCTCCGCCCCCCTGACGAGCATCACAAAAATCGACGCTCAAGTCAGAGGTGGCGAAACCCGACAGGACTATAAAGATACCAGGCGTTTCCCCCTGGAAGCTCCCTCGTGCGCTCTCCTGTTCCGACCCTGCCGCTTACCGGATA…
s23_U6_BFP_sgRNA_v2	This lab	Anneal oligos + GGA	GGTCTAATACCCAATCTCTCGTCTTATCCAGATGTTTTATACGCCTTAATTAATAGGGATAACAGGGTAATATCTTGCCCTGCACGAATACCAGCGACCCCTTGCCCAAATACTTGCCGTGGGCCTCGGCCTGAGAGCCAAAACACTTGATGCGGAAGAAGTCGGTGCGCTCCTGCTTGTCGCCGGCATCGTTGCGCCACATCTAGGATCTGCCAGGAACCGTAAAAAGGCCGCGTTGCTGGCGTTTTTCCATAGGCTCCGCCCCCCTGACGAGCATCACAAAAATCGACGCTCAAGTCAGAGGTGGCGAAACCCGACAGGACTATAAAGATACCAGGCGTTTCCCCCTGGAAGCTCCCTCGTGCGCTCTCCTGTTCCGACCCTGCCGCTTACCGGATA…
s34_hEF1a_mCh_2A_SpCas9(WT)	This lab	GGA	GGTGAATTCCCTTATGTGAGTGTAAAAGGCAGGCGAGTTTGTCCCTTAATTAATAGGGATAACAGGGTAATATCTTGCCCTGCACGAATACCAGCGACCCCTTGCCCAAATACTTGCCGTGGGCCTCGGCCTGAGAGCCAAAACACTTGATGCGGAAGAAGTCGGTGCGCTCCTGCTTGTCGCCGGCATCGTTGCGCCACATCTAGGATCTGCCAGGAACCGTAAAAAGGCCGCGTTGCTGGCGTTTTTCCATAGGCTCCGCCCCCCTGACGAGCATCACAAAAATCGACGCTCAAGTCAGAGGTGGCGAAACCCGACAGGACTATAAAGATACCAGGCGTTTCCCCCTGGAAGCTCCCTCGTGCGCTCTCCTGTTCCGACCCTGCCGCTTACCGGATA…	MVSKGEEDNMAIIKEFMRFKVHMEGSVNGHEFEIEGEGEGRPYEGTQTAKLKVTKGGPLPFAWDILSPQFMYGSKAYVKHPADIPDYLKLSFPEGFKWERVMNFEDGGVVTVTQDSSLQDGEFIYKVKLRGTNFPSDGPVMQKKTMGWEASSERMYPEDGALKGEIKQRLKLKDGGHYDAEVKTTYKAKKPVQLPGAYNVNIKLDITSHNEDYTIVEQYERAEGRHSTGGMDELYKGAGSGATNFSLLKQAGDVEENPG-PGAAPKKKRKVGIHGVPAADKKYSIGLDIGTNSVGWAVITDEYKVPSKKFKVLGNTDRHSIKKNLIGALLFDSGETAEATRLKRTARRRYTRRKNRICYLQEIFSNEMAKVDDSFFHRLEESFLVEEDKKHERHPIFGN…
s34_hEF1a_mCh_2A_SpCas9(WT)-Ctip	This lab	GGA	GGTGAATTCCCTTATGTGAGTGTAAAAGGCAGGCGAGTTTGTCCCTTAATTAATAGGGATAACAGGGTAATATCTTGCCCTGCACGAATACCAGCGACCCCTTGCCCAAATACTTGCCGTGGGCCTCGGCCTGAGAGCCAAAACACTTGATGCGGAAGAAGTCGGTGCGCTCCTGCTTGTCGCCGGCATCGTTGCGCCACATCTAGGATCTGCCAGGAACCGTAAAAAGGCCGCGTTGCTGGCGTTTTTCCATAGGCTCCGCCCCCCTGACGAGCATCACAAAAATCGACGCTCAAGTCAGAGGTGGCGAAACCCGACAGGACTATAAAGATACCAGGCGTTTCCCCCTGGAAGCTCCCTCGTGCGCTCTCCTGTTCCGACCCTGCCGCTTACCGGATA…	MVSKGEEDNMAIIKEFMRFKVHMEGSVNGHEFEIEGEGEGRPYEGTQTAKLKVTKGGPLPFAWDILSPQFMYGSKAYVKHPADIPDYLKLSFPEGFKWERVMNFEDGGVVTVTQDSSLQDGEFIYKVKLRGTNFPSDGPVMQKKTMGWEASSERMYPEDGALKGEIKQRLKLKDGGHYDAEVKTTYKAKKPVQLPGAYNVNIKLDITSHNEDYTIVEQYERAEGRHSTGGMDELYKGAGSGATNFSLLKQAGDVEENPG-PGAAPKKKRKVGIHGVPAADKKYSIGLDIGTNSVGWAVITDEYKVPSKKFKVLGNTDRHSIKKNLIGALLFDSGETAEATRLKRTARRRYTRRKNRICYLQEIFSNEMAKVDDSFFHRLEESFLVEEDKKHERHPIFGN…
s34_hEF1a_mCh_2A_SpCas9-HF(wt)	This lab	GGA	GGTGAATTCCCTTATGTGAGTGTAAAAGGCAGGCGAGTTTGTCCCTTAATTAATAGGGATAACAGGGTAATATCTTGCCCTGCACGAATACCAGCGACCCCTTGCCCAAATACTTGCCGTGGGCCTCGGCCTGAGAGCCAAAACACTTGATGCGGAAGAAGTCGGTGCGCTCCTGCTTGTCGCCGGCATCGTTGCGCCACATCTAGGATCTGCCAGGAACCGTAAAAAGGCCGCGTTGCTGGCGTTTTTCCATAGGCTCCGCCCCCCTGACGAGCATCACAAAAATCGACGCTCAAGTCAGAGGTGGCGAAACCCGACAGGACTATAAAGATACCAGGCGTTTCCCCCTGGAAGCTCCCTCGTGCGCTCTCCTGTTCCGACCCTGCCGCTTACCGGATA…	MVSKGEEDNMAIIKEFMRFKVHMEGSVNGHEFEIEGEGEGRPYEGTQTAKLKVTKGGPLPFAWDILSPQFMYGSKAYVKHPADIPDYLKLSFPEGFKWERVMNFEDGGVVTVTQDSSLQDGEFIYKVKLRGTNFPSDGPVMQKKTMGWEASSERMYPEDGALKGEIKQRLKLKDGGHYDAEVKTTYKAKKPVQLPGAYNVNIKLDITSHNEDYTIVEQYERAEGRHSTGGMDELYKGAGSGATNFSLLKQAGDVEENPG-PGAAPKKKRKVGIHGVPAADKKYSIGLDIGTNSVGWAVITDEYKVPSKKFKVLGNTDRHSIKKNLIGALLFDSGETAEATRLKRTARRRYTRRKNRICYLQEIFSNEMAKVDDSFFHRLEESFLVEEDKKHERHPIFGN…
s34_hEF1a_mCh_2A_SpCas9-HF(wt)-Ctip	This lab	GGA	GGTGAATTCCCTTATGTGAGTGTAAAAGGCAGGCGAGTTTGTCCCTTAATTAATAGGGATAACAGGGTAATATCTTGCCCTGCACGAATACCAGCGACCCCTTGCCCAAATACTTGCCGTGGGCCTCGGCCTGAGAGCCAAAACACTTGATGCGGAAGAAGTCGGTGCGCTCCTGCTTGTCGCCGGCATCGTTGCGCCACATCTAGGATCTGCCAGGAACCGTAAAAAGGCCGCGTTGCTGGCGTTTTTCCATAGGCTCCGCCCCCCTGACGAGCATCACAAAAATCGACGCTCAAGTCAGAGGTGGCGAAACCCGACAGGACTATAAAGATACCAGGCGTTTCCCCCTGGAAGCTCCCTCGTGCGCTCTCCTGTTCCGACCCTGCCGCTTACCGGATA…	MVSKGEEDNMAIIKEFMRFKVHMEGSVNGHEFEIEGEGEGRPYEGTQTAKLKVTKGGPLPFAWDILSPQFMYGSKAYVKHPADIPDYLKLSFPEGFKWERVMNFEDGGVVTVTQDSSLQDGEFIYKVKLRGTNFPSDGPVMQKKTMGWEASSERMYPEDGALKGEIKQRLKLKDGGHYDAEVKTTYKAKKPVQLPGAYNVNIKLDITSHNEDYTIVEQYERAEGRHSTGGMDELYKGAGSGATNFSLLKQAGDVEENPG-PGAAPKKKRKVGIHGVPAADKKYSIGLDIGTNSVGWAVITDEYKVPSKKFKVLGNTDRHSIKKNLIGALLFDSGETAEATRLKRTARRRYTRRKNRICYLQEIFSNEMAKVDDSFFHRLEESFLVEEDKKHERHPIFGN…
DNA Related to Figure 2
oligos	Source		Sequence
TIDE_BFP_GFP_PCR_F	Integrated DNA Technologies		cctcagacagtggttcaaagt
TIDE_BFP_GFP_PCR_R	Integrated DNA Technologies		cacgaactccagcaggaccatg
TIDE_BFP_GFP_Seq_F	Integrated DNA Technologies		tccttgaagtcgatgccctt
sgRNAs	Source	Cloning Method	Sequence
s23_U6_BFP_sgRNA_v2	This Lab	GGA	See Above
s23_U6_Hum_con_sgRNA#0166	This Lab	GGA	See Above
Mammalian Expression Plasmids	Source	Cloning Method	Sequence	Translation
s12_EGFP-donor_HMEJr	This Lab	GGA	See Above	See Above
s34_hEF1a_mCh_2A_SpCas9(WT)-Ctip	This Lab	GGA	See Above	See Above
DNA Related to Figure 3
Oligos	Source		Sequence
dn53BP1_OH4.1_F	Integrated DNA Technologies		GGTCTCAtggaCCACATGGCCATGTCTTACA
dn53BP1_OH4.2_R	Integrated DNA Technologies		GGTCTCAtgctCCGCTACTGGAGGCAGTAGGG
eRad18_OH4.1_F	Integrated DNA Technologies		GGTCTCAtggaGACTCCCTGGCCGAGTCT
eRad18_dSAP_OEPCR_R	Integrated DNA Technologies		attgtacatgtgCGGCTTCCTTTTGTGAACAGA
eRad18_dSAP_OEPCR_F	Integrated DNA Technologies		caaaaggaagccgCACATGTACAATGCCCAATG
eRad18_OH4.2_R	Integrated DNA Technologies		ACCAAGAAACAAGCGTAATAGGAATGGagcaTGAGACC
Rad52_OH4.1_F	Integrated DNA Technologies		GGTCTCAtggaTCTGGGACTGAGGAAGCAAT
Rad52_OH4.2_R	Integrated DNA Technologies		GAAGAAAAGGAAATATGATCCATCTGGagcaTGAGACC
Tip60_OH4.1_F2	Integrated DNA Technologies		GGTCTCAtggaGCGGAGGTGGGGGAGATAATCG
Tip60_OH4.2_R2	Integrated DNA Technologies		GGTCTCAtgctCCCCACTTCCCCCTCTTGCTCCAG
RNF169_OH4.1_F	Integrated DNA Technologies		GGTCTCAtggaGCGGCTGCAGGTCCGAGTAC
RNF169_OH4.2_R	Integrated DNA Technologies		CAACATGGCCGGGGCCAAGGGagcaTGAGACC
RNF169_F	Integrated DNA Technologies		AACGGGAAACAAGATGGCG
RNF169_R	Integrated DNA Technologies		GGGTCACAGAGAAACGGAGA
sgRNAs	Source		Sequence
s23_U6_Hum_con_sgRNA#0166	This lab		See Above
s23_U6_BFP_sgRNA_v2	This lab		See Above
Parts	Source	Cloning Method	Sequence	Translation (2A peptide bond skipping indicated by "-")
hEF1a	This lab	PCR from plasmid	See Above	See Above
spCas9wt	Addgene	PCR from plasmid	See Above	See Above
mCherry	Addgene	PCR from plasmid	See Above	See Above
CtIP	Addgene	PCR from plasmid	See Above	See Above
dn53BP1	This Lab	PCR from cDNA	CCACATGGCCATGTCTTACATCGTCACATGAGAACAATCCGGGAAGTACGCACACTTGTCACTCGTGTCATTACAGATGTGTATTATGTGGATGGAACAGAAGTAGAAAGAAAAGTAACTGAGGAGACTGAAGAGCCAATTGTAGAGTGTCAGGAGTGTGAAACTGAAGTTTCCCCTTCACAGACTGGGGGCTCCTCAGGTGACCTGGGGGATATCAGCTCCTTCTCCTCCAAGGCATCCAGCTTACACCGCACATCAAGTGGGACAAGTCTCTCAGCTATGCACAGCAGTGGAAGCTCAGGGAAAGGAGCCGGACCACTCAGAGGGAAAACCAGCGGGACAGAACCCGCAGATTTTGCCTTACCCAGCTCCCGAGGAGGCCCAGGAAAACTGAGTCCT…	PHGHVLHRHMRTIREVRTLVTRVITDVYYVDGTEVERKVTEETEEPIVECQECETEVSPSQTGGSSGDLGDISSFSSKASSLHRTSSGTSLSAMHSSGSSGKGAGPLRGKTSGTEPADFALPSSRGGPGKLSPRKGVSQTGTPVCEEDGDAGLGIRQGGKAPVTPRGRGRRGRPPSRTTGTRETAVPGPLGIEDISPNLSPDDKSFSRVVPRVPDSTRRTDVGAGALRRSDSPEIPFQAAAGPSDGLDASSPGNSFVGLRVVAKWSSNGYFYSGKITRDVGAGKYKLLFDDGYECDVLGKDILLCDPIPLDTEVTALSEDEYFSAGVVKGHRKESGELYYSIEKEGQRKWYKRMAVILSLEQGNRLREQYGLGPYEAVTPLTKAADISLDNLVEGKRKR…
eRAD18	This Lab	PCR from cDNA	GACTCCCTGGCCGAGTCTCGGTGGCCTCCGGGCCTGGCAGTCATGAAGACAATAGATGATTTGCTGCGGTGTGGAATTTGCTTCGAGTATTTCAACATTGCAATGATAATACCTCAGTGTTCACATAACTACTGCTCTCTCTGTATAAGAAAATTTCTGTCCTATAAAACTCAGTGTCCAACTTGCTGTGTGACTGTCACAGAGCCGGATCTGAAAAATAACCGCATATTAGATGAACTGGTAAAAAGCTTGAATTTTGCACGGAATCATCTGCTGCAGTTTGCTTTAGAGTCACCAGCCAAATCTCCTGCTTCTTCCTCTTCAAAGAATCTTGCTGTCAAAGTATATACTCCTGTAGCCTCCAGACAGTCTTTAAAGCAGGGGAGCAGGTTAATGGAT…	DSLAESRWPPGLAVMKTIDDLLRCGICFEYFNIAMIIPQCSHNYCSLCIRKFLSYKTQCPTCCVTVTEPDLKNNRILDELVKSLNFARNHLLQFALESPAKSPASSSSKNLAVKVYTPVASRQSLKQGSRLMDNFLIREMSGSTSELLIKENKSKFSPQKEASPAAKTKETRSVEEIAPDPSEAKRPEPPSTSTLKQVTKVDCPVCGVNIPESHINKHLDSCLSREEKKESLRSSVHKRKPHMYNAQCDALHPKSAAEIVQEIENIEKTRMRLEASKLNESVMVFTKDQTEKEIDEIHSKYRKKHKSEFQLLVDQARKGYKKIAGMSQKTVTITKEDESTEKLSSVCMGQEDNMTSVTNHFSQSKLDSPEELEPDREEDSSSCIDIQEVLSSSESDSCN…
Rad52	This Lab	PCR from cDNA	TCTGGGACTGAGGAAGCAATTCTTGGAGGACGTGACAGCCATCCTGCTGCTGGCGGCGGCTCAGTGTTATGCTTTGGACAGTGCCAGTACACAGCAGAAGAGTACCAGGCCATCCAGAAGGCCCTGAGGCAGAGGCTGGGCCCAGAATACATAAGTAGCCGCATGGCTGGCGGAGGCCAGAAGGTGTGCTACATTGAGGGTCATCGGGTAATTAATCTGGCCAATGAGATGTTTGGTTACAATGGCTGGGCACACTCCATCACGCAGCAGAATGTGGATTTTGTTGACCTCAACAATGGCAAGTTCTACGTGGGAGTCTGTGCATTTGTGAGGGTCCAGCTGAAGGATGGTTCATATCATGAAGATGTTGGTTATGGTGTTAGTGAGGGCCTCAAGTCC…	SGTEEAILGGRDSHPAAGGGSVLCFGQCQYTAEEYQAIQKALRQRLGPEYISSRMAGGGQKVCYIEGHRVINLANEMFGYNGWAHSITQQNVDFVDLNNGKFYVGVCAFVRVQLKDGSYHEDVGYGVSEGLKSKALSLEKARKEAVTDGLKRALRSFGNALGNCILDKDYLRSLNKLPRQLPLEVDLTKAKRQDLEPSVEEARYNSCRPNMALGHPQLQQVTSPSRPSHAVIPADQDCSSRSLSSSAVESEATHQRKLRQKQLQQQFRERMEKQQVRVSTPSAEKSEAAPPAPPVTHSTPVTVSEPLLEKDFLAGVTQELIKTLEDNSEKWAVTPDAGDGVVKPSSRADPAQTSDTLALNNQMVTQNRTPHSVCHQKPQAKSGSWDLQTYSADQRTTGN…
Tip60/Kat5	This Lab	PCR from cDNA	GCGGAGGTGGGGGAGATAATCGAGGGCTGCCGCCTACCCGTGCTGCGGCGGAACCAGGACAACGAAGATGAGTGGCCCCTGGCCGAGATCCTGAGCGTGAAGGACATCAGTGGCCGGAAGCTTTTCTACGTCCATTACATTGACTTCAACAAACGTCTGGATGAATGGGTGACGCATGAGCGGCTGGACCTAAAGAAGATCCAGTTCCCCAAGAAAGAGGCCAAGACCCCCACTAAGAACGGACTTCCTGGGTCCCGTCCTGGCTCTCCAGAGAGAGAGGTGCCGGCCTCGGCGCAGGCCAGCGGGAAGACCTTGCCAATCCCGGTCCAGATCACACTCCGCTTCAACCTGCCCAAGGAGCGGGAGGCCATTCCCGGTGGCGAGCCTGACCAGCCGCTC…	AEVGEIIEGCRLPVLRRNQDNEDEWPLAEILSVKDISGRKLFYVHYIDFNKRLDEWVTHERLDLKKIQFPKKEAKTPTKNGLPGSRPGSPEREVPASAQASGKTLPIPVQITLRFNLPKEREAIPGGEPDQPLSSSSCLQPNHRSTKRKVEVVSPATPVPSETAPASVFPQNGAARRAVAAQPGRKRKSNCLGTDEDSQDSSDGIPSAPRMTGSLVSDRSHDDIVTRMKNIECIELGRHRLKPWYFSPYPQELTTLPVLYLCEFCLKYGRSLKCLQRHLTKCDLRHPPGNEIYRKGTISFFEIDGRKNKSYSQNLCLLAKCFLDHKTLYYDTDPFLFYVMTEYDCKGFHIVGYFSKEKESTEDYNVACILTLPPYQRRGYGKLLIEFSYELSKVEGKTG…
RNF169	This Lab	PCR from cDNA	GCGGCTGCAGGTCCGAGTACTCGGGCCTCTTCCGCGGCGGCAGCAGCCGCTCTGAGTcggcggggccggcggggccgCTGTGACGAGACGGCGGCAGCTAAGACTGGGGCCCCAGGCCCGGCTTCTGGACCTTCGCTGTTGGTGTTGTCGCCGCCGTTGCTGCAGCCGCCGCTGCCGCCGCGGCCGGAGGAATCGGGCTGCGCCGGGTGCCTGGAGCCCCCCGGAGAAGCAGCGGCCCTGCCGTGCGGCCACTCGCTTTGCCGAGGCTGCGCCCAACGCGCCGCCGACGCGGCGGGCCCGGGTTGCCCTCGCTGCCGCGCCCGCGGCCCAGGCTGGGCCCGCCGTCGGGCCCGCGACGAtGGCCAGGCCGACTCAGAGGTGCTGGGCGAGTGCGCCCGC…	AAAGPSTRASSAAAAAALSRRGRRGRCDETAAAKTGAPGPASGPSLLVLSPPLLQPPLPPRPEESGCAGCLEPPGEAAALPCGHSLCRGCAQRAADAAGPGCPRCRARGPGWARRRARDDGQADSEVLGECARRSQPERCRPRRDGGAAAAGPRPEQEPRAAPAEPDFIFRAPIKLSKPGELREEYESLRKLREEKLQEEKPSEDQIHKLLPEDTETGKRKMDEQKKRDEPLVLKTNLERCPARLSDSENEEPSRGQMTQTHRSAFVSKNNSYSLAFLAGKLNSKVERSQSCSDTAQERAKSRVRAVPGNKAKVTTMTPASNPIIGVLLSTQNNRCVSAPDLTIEKRLPFSSLSSLASLHKPERSVSPESNDSISEELNHFKPIVCSPCTPPKRLPDGR…
Mammalian Expression Plasmids	Source	Cloning Method	Sequence	Translation (2A peptide bond skipping indicated by "-")
pJ2.2_hEF1a_mCh_2A_dn53BP1-SpCas9(wt)	This Lab	GGA	gatccgctgcattaatgaatcggccaacgcgcggggagaggcggtttgcgtattgggcgctcttccgcttcctcgctcactgactcgctgcgctcggtcgttcggctgcggcgagcggtatcagctcactcaaaggcggtaatacggttatccacagaatcagggataacgcaggaaagaacatgtgagcaaaaggccagcaaaaggccaggaaccgtaaaaaggccgcgttgctggcgtttttccataggctccgcccccctgacgagcatcacaaaaatcgacgctcaagtcagaggtggcgaaacccgacaggactataaagataccaggcgtttccccctggaagctccctcgtgcgctctcctgttccgaccctgccgcttaccggatacctgt…	MVSKGEEDNMAIIKEFMRFKVHMEGSVNGHEFEIEGEGEGRPYEGTQTAKLKVTKGGPLPFAWDILSPQFMYGSKAYVKHPADIPDYLKLSFPEGFKWERVMNFEDGGVVTVTQDSSLQDGEFIYKVKLRGTNFPSDGPVMQKKTMGWEASSERMYPEDGALKGEIKQRLKLKDGGHYDAEVKTTYKAKKPVQLPGAYNVNIKLDITSHNEDYTIVEQYERAEGRHSTGGMDELYKGAGSGATNFSLLKQAGDVEENPG-PAGPHGHVLHRHMRTIREVRTLVTRVITDVYYVDGTEVERKVTEETEEPIVECQECETEVSPSQTGGSSGDLGDISSFSSKASSLHRTSSGTSLSAMHSSGSSGKGAGPLRGKTSGTEPADFALPSSRGGPGKLSPRKG…
pJ2.2_hEF1a_mCh_2A_eRad18-SpCas9(wt)	This Lab	GGA	gatccgctgcattaatgaatcggccaacgcgcggggagaggcggtttgcgtattgggcgctcttccgcttcctcgctcactgactcgctgcgctcggtcgttcggctgcggcgagcggtatcagctcactcaaaggcggtaatacggttatccacagaatcagggataacgcaggaaagaacatgtgagcaaaaggccagcaaaaggccaggaaccgtaaaaaggccgcgttgctggcgtttttccataggctccgcccccctgacgagcatcacaaaaatcgacgctcaagtcagaggtggcgaaacccgacaggactataaagataccaggcgtttccccctggaagctccctcgtgcgctctcctgttccgaccctgccgcttaccggatacctgt…	MVSKGEEDNMAIIKEFMRFKVHMEGSVNGHEFEIEGEGEGRPYEGTQTAKLKVTKGGPLPFAWDILSPQFMYGSKAYVKHPADIPDYLKLSFPEGFKWERVMNFEDGGVVTVTQDSSLQDGEFIYKVKLRGTNFPSDGPVMQKKTMGWEASSERMYPEDGALKGEIKQRLKLKDGGHYDAEVKTTYKAKKPVQLPGAYNVNIKLDITSHNEDYTIVEQYERAEGRHSTGGMDELYKGAGSGATNFSLLKQAGDVEENPG-PAGDSLAESRWPPGLAVMKTIDDLLRCGICFEYFNIAMIIPQCSHNYCSLCIRKFLSYKTQCPTCCVTVTEPDLKNNRILDELVKSLNFARNHLLQFALESPAKSPASSSSKNLAVKVYTPVASRQSLKQGSRLMDNFL…
pJ2.2_hEF1a_mCh_2A_Rad52-SpCas9(wt)	This Lab	GGA	gatccgctgcattaatgaatcggccaacgcgcggggagaggcggtttgcgtattgggcgctcttccgcttcctcgctcactgactcgctgcgctcggtcgttcggctgcggcgagcggtatcagctcactcaaaggcggtaatacggttatccacagaatcagggataacgcaggaaagaacatgtgagcaaaaggccagcaaaaggccaggaaccgtaaaaaggccgcgttgctggcgtttttccataggctccgcccccctgacgagcatcacaaaaatcgacgctcaagtcagaggtggcgaaacccgacaggactataaagataccaggcgtttccccctggaagctccctcgtgcgctctcctgttccgaccctgccgcttaccggatacctgt…	MVSKGEEDNMAIIKEFMRFKVHMEGSVNGHEFEIEGEGEGRPYEGTQTAKLKVTKGGPLPFAWDILSPQFMYGSKAYVKHPADIPDYLKLSFPEGFKWERVMNFEDGGVVTVTQDSSLQDGEFIYKVKLRGTNFPSDGPVMQKKTMGWEASSERMYPEDGALKGEIKQRLKLKDGGHYDAEVKTTYKAKKPVQLPGAYNVNIKLDITSHNEDYTIVEQYERAEGRHSTGGMDELYKGAGSGATNFSLLKQAGDVEENPG-PAGSGTEEAILGGRDSHPAAGGGSVLCFGQCQYTAEEYQAIQKALRQRLGPEYISSRMAGGGQKVCYIEGHRVINLANEMFGYNGWAHSITQQNVDFVDLNNGKFYVGVCAFVRVQLKDGSYHEDVGYGVSEGLKSKAL…
pJ2.2_hEF1a_mCh_2A_TIP60-SpCas9(wt)	This Lab	GGA	gatccgctgcattaatgaatcggccaacgcgcggggagaggcggtttgcgtattgggcgctcttccgcttcctcgctcactgactcgctgcgctcggtcgttcggctgcggcgagcggtatcagctcactcaaaggcggtaatacggttatccacagaatcagggataacgcaggaaagaacatgtgagcaaaaggccagcaaaaggccaggaaccgtaaaaaggccgcgttgctggcgtttttccataggctccgcccccctgacgagcatcacaaaaatcgacgctcaagtcagaggtggcgaaacccgacaggactataaagataccaggcgtttccccctggaagctccctcgtgcgctctcctgttccgaccctgccgcttaccggatacctgt…	MVSKGEEDNMAIIKEFMRFKVHMEGSVNGHEFEIEGEGEGRPYEGTQTAKLKVTKGGPLPFAWDILSPQFMYGSKAYVKHPADIPDYLKLSFPEGFKWERVMNFEDGGVVTVTQDSSLQDGEFIYKVKLRGTNFPSDGPVMQKKTMGWEASSERMYPEDGALKGEIKQRLKLKDGGHYDAEVKTTYKAKKPVQLPGAYNVNIKLDITSHNEDYTIVEQYERAEGRHSTGGMDELYKGAGSGATNFSLLKQAGDVEENPG-PAGAEVGEIIEGCRLPVLRRNQDNEDEWPLAEILSVKDISGRKLFYVHYIDFNKRLDEWVTHERLDLKKIQFPKKEAKTPTKNGLPGSRPGSPEREVPASAQASGKTLPIPVQITLRFNLPKEREAIPGGEPDQPLSSS…
pJ2.2_hEF1a_mCh_2A_RNF169-SpCas9(wt)	This Lab	GGA	gatccgctgcattaatgaatcggccaacgcgcggggagaggcggtttgcgtattgggcgctcttccgcttcctcgctcactgactcgctgcgctcggtcgttcggctgcggcgagcggtatcagctcactcaaaggcggtaatacggttatccacagaatcagggataacgcaggaaagaacatgtgagcaaaaggccagcaaaaggccaggaaccgtaaaaaggccgcgttgctggcgtttttccataggctccgcccccctgacgagcatcacaaaaatcgacgctcaagtcagaggtggcgaaacccgacaggactataaagataccaggcgtttccccctggaagctccctcgtgcgctctcctgttccgaccctgccgcttaccggatacctgt…	MVSKGEEDNMAIIKEFMRFKVHMEGSVNGHEFEIEGEGEGRPYEGTQTAKLKVTKGGPLPFAWDILSPQFMYGSKAYVKHPADIPDYLKLSFPEGFKWERVMNFEDGGVVTVTQDSSLQDGEFIYKVKLRGTNFPSDGPVMQKKTMGWEASSERMYPEDGALKGEIKQRLKLKDGGHYDAEVKTTYKAKKPVQLPGAYNVNIKLDITSHNEDYTIVEQYERAEGRHSTGGMDELYKGAGSGATNFSLLKQAGDVEENPG-PAGAAAGPSTRASSAAAAAALSRRGRRGRCDETAAAKTGAPGPASGPSLLVLSPPLLQPPLPPRPEESGCAGCLEPPGEAAALPCGHSLCRGCAQRAADAAGPGCPRCRARGPGWARRRARDDGQADSEVLGECARRSQ…
pJ2.2_hEF1a_mCh_2A_dn53BP1-SpCas9(wt)-CtIP	This Lab	GGA	gatccgctgcattaatgaatcggccaacgcgcggggagaggcggtttgcgtattgggcgctcttccgcttcctcgctcactgactcgctgcgctcggtcgttcggctgcggcgagcggtatcagctcactcaaaggcggtaatacggttatccacagaatcagggataacgcaggaaagaacatgtgagcaaaaggccagcaaaaggccaggaaccgtaaaaaggccgcgttgctggcgtttttccataggctccgcccccctgacgagcatcacaaaaatcgacgctcaagtcagaggtggcgaaacccgacaggactataaagataccaggcgtttccccctggaagctccctcgtgcgctctcctgttccgaccctgccgcttaccggatacctgt…	MVSKGEEDNMAIIKEFMRFKVHMEGSVNGHEFEIEGEGEGRPYEGTQTAKLKVTKGGPLPFAWDILSPQFMYGSKAYVKHPADIPDYLKLSFPEGFKWERVMNFEDGGVVTVTQDSSLQDGEFIYKVKLRGTNFPSDGPVMQKKTMGWEASSERMYPEDGALKGEIKQRLKLKDGGHYDAEVKTTYKAKKPVQLPGAYNVNIKLDITSHNEDYTIVEQYERAEGRHSTGGMDELYKGAGSGATNFSLLKQAGDVEENPG-PAGPHGHVLHRHMRTIREVRTLVTRVITDVYYVDGTEVERKVTEETEEPIVECQECETEVSPSQTGGSSGDLGDISSFSSKASSLHRTSSGTSLSAMHSSGSSGKGAGPLRGKTSGTEPADFALPSSRGGPGKLSPRKG…
pJ2.2_hEF1a_mCh_2A_eRad18-SpCas9(wt)-CtIP	This Lab	GGA	gctgaaagaGGATCTtagaatgacacgcgcctgggagctcacggggacagcccccccccaaagcccccagggatgtaattacgtccctcccccgctagggggcagcagcgagccgcccggggctccgctccggtccggcgctccccccgcatccccgagccggcagcgtgcggggacagcccgggcacggggaaggtggcacgggatcgctttcctctgaacgcttctcgctgctctttgagcctgcagacacctggggggatacggggaaaaagctGGATCataaCTCGAcgtgcaTACTttaattggctccggtgcccgtcagtgggcagagcgcacatcgcccacagtccccgagaagttgtggggaggggtcggcaattgaaccggtgcctagag…	MVSKGEEDNMAIIKEFMRFKVHMEGSVNGHEFEIEGEGEGRPYEGTQTAKLKVTKGGPLPFAWDILSPQFMYGSKAYVKHPADIPDYLKLSFPEGFKWERVMNFEDGGVVTVTQDSSLQDGEFIYKVKLRGTNFPSDGPVMQKKTMGWEASSERMYPEDGALKGEIKQRLKLKDGGHYDAEVKTTYKAKKPVQLPGAYNVNIKLDITSHNEDYTIVEQYERAEGRHSTGGMDELYKGAGSGATNFSLLKQAGDVEENPG-PAGDSLAESRWPPGLAVMKTIDDLLRCGICFEYFNIAMIIPQCSHNYCSLCIRKFLSYKTQCPTCCVTVTEPDLKNNRILDELVKSLNFARNHLLQFALESPAKSPASSSSKNLAVKVYTPVASRQSLKQGSRLMDNFL…
pJ2.2_hEF1a_mCh_2A_Rad52-SpCas9(wt)-CtIP	This Lab	GGA	gatccgctgcattaatgaatcggccaacgcgcggggagaggcggtttgcgtattgggcgctcttccgcttcctcgctcactgactcgctgcgctcggtcgttcggctgcggcgagcggtatcagctcactcaaaggcggtaatacggttatccacagaatcagggataacgcaggaaagaacatgtgagcaaaaggccagcaaaaggccaggaaccgtaaaaaggccgcgttgctggcgtttttccataggctccgcccccctgacgagcatcacaaaaatcgacgctcaagtcagaggtggcgaaacccgacaggactataaagataccaggcgtttccccctggaagctccctcgtgcgctctcctgttccgaccctgccgcttaccggatacctgt…	MVSKGEEDNMAIIKEFMRFKVHMEGSVNGHEFEIEGEGEGRPYEGTQTAKLKVTKGGPLPFAWDILSPQFMYGSKAYVKHPADIPDYLKLSFPEGFKWERVMNFEDGGVVTVTQDSSLQDGEFIYKVKLRGTNFPSDGPVMQKKTMGWEASSERMYPEDGALKGEIKQRLKLKDGGHYDAEVKTTYKAKKPVQLPGAYNVNIKLDITSHNEDYTIVEQYERAEGRHSTGGMDELYKGAGSGATNFSLLKQAGDVEENPG-PAGSGTEEAILGGRDSHPAAGGGSVLCFGQCQYTAEEYQAIQKALRQRLGPEYISSRMAGGGQKVCYIEGHRVINLANEMFGYNGWAHSITQQNVDFVDLNNGKFYVGVCAFVRVQLKDGSYHEDVGYGVSEGLKSKAL…
pJ2.2_hEF1a_mCh_2A_TIP60-SpCas9(wt)-CtIP	This Lab	GGA	gatccgctgcattaatgaatcggccaacgcgcggggagaggcggtttgcgtattgggcgctcttccgcttcctcgctcactgactcgctgcgctcggtcgttcggctgcggcgagcggtatcagctcactcaaaggcggtaatacggttatccacagaatcagggataacgcaggaaagaacatgtgagcaaaaggccagcaaaaggccaggaaccgtaaaaaggccgcgttgctggcgtttttccataggctccgcccccctgacgagcatcacaaaaatcgacgctcaagtcagaggtggcgaaacccgacaggactataaagataccaggcgtttccccctggaagctccctcgtgcgctctcctgttccgaccctgccgcttaccggatacctgt…	MVSKGEEDNMAIIKEFMRFKVHMEGSVNGHEFEIEGEGEGRPYEGTQTAKLKVTKGGPLPFAWDILSPQFMYGSKAYVKHPADIPDYLKLSFPEGFKWERVMNFEDGGVVTVTQDSSLQDGEFIYKVKLRGTNFPSDGPVMQKKTMGWEASSERMYPEDGALKGEIKQRLKLKDGGHYDAEVKTTYKAKKPVQLPGAYNVNIKLDITSHNEDYTIVEQYERAEGRHSTGGMDELYKGAGSGATNFSLLKQAGDVEENPG-PAGAEVGEIIEGCRLPVLRRNQDNEDEWPLAEILSVKDISGRKLFYVHYIDFNKRLDEWVTHERLDLKKIQFPKKEAKTPTKNGLPGSRPGSPEREVPASAQASGKTLPIPVQITLRFNLPKEREAIPGGEPDQPLSSS…
pJ2.2_hEF1a_mCh_2A_RNF169-SpCas9(wt)-CtIP	This Lab	GGA	gatccgctgcattaatgaatcggccaacgcgcggggagaggcggtttgcgtattgggcgctcttccgcttcctcgctcactgactcgctgcgctcggtcgttcggctgcggcgagcggtatcagctcactcaaaggcggtaatacggttatccacagaatcagggataacgcaggaaagaacatgtgagcaaaaggccagcaaaaggccaggaaccgtaaaaaggccgcgttgctggcgtttttccataggctccgcccccctgacgagcatcacaaaaatcgacgctcaagtcagaggtggcgaaacccgacaggactataaagataccaggcgtttccccctggaagctccctcgtgcgctctcctgttccgaccctgccgcttaccggatacctgt…	MVSKGEEDNMAIIKEFMRFKVHMEGSVNGHEFEIEGEGEGRPYEGTQTAKLKVTKGGPLPFAWDILSPQFMYGSKAYVKHPADIPDYLKLSFPEGFKWERVMNFEDGGVVTVTQDSSLQDGEFIYKVKLRGTNFPSDGPVMQKKTMGWEASSERMYPEDGALKGEIKQRLKLKDGGHYDAEVKTTYKAKKPVQLPGAYNVNIKLDITSHNEDYTIVEQYERAEGRHSTGGMDELYKGAGSGATNFSLLKQAGDVEENPG-PAGAAAGPSTRASSAAAAAALSRRGRRGRCDETAAAKTGAPGPASGPSLLVLSPPLLQPPLPPRPEESGCAGCLEPPGEAAALPCGHSLCRGCAQRAADAAGPGCPRCRARGPGWARRRARDDGQADSEVLGECARRSQ…
In Utero Electroporations
Oligos	Source		Sequence
ActB_mus_HA-L_0.8_OH2.4_F	Integrated DNA Technologies		GGTCTCATGCCGGCCGGGACCTGACAGAC
mTq2_OE_PCR_F	Integrated DNA Technologies		GGCATGGACGAGCTGTACAAG
mTq2_OE_PCR_R	Integrated DNA Technologies		CTTGTACAGCTCGTCCATGCC
ActB_mus_HA-R_0.8_OH6.0_R	Integrated DNA Technologies		GGTCTCAGTTGAGCCCTCCCACTAGATACCA
sgRNAs	Source	Sequence
mus_con_sgRNA	This lab	GACTCCGGGTACTAAATGTC
s23_U6_ActB_mus_sgRNA#2	This lab	agtccgcctagaagcacttg
Parts	Source	Sequence	Translation (2A peptide bond skipping indicated by "-")
ActB Homology Arm L	Addgene	GGCCGGGACCTGACAGACTACCTCATGAAGATCCTGACCGAGCGTGGCTACAGCTTCACCACCACAGCTGAGAGGGAAATCGTGCGTGACATCAAAGAGAAGCTGTGCTATGTTGCTCTAGACTTCGAGCAGGAGATGGCCACTGCCGCATCCTCTTCCTCCCTGGAGAAGAGCTATGAGCTGCCTGACGGCCAGGTCATCACTATTGGCAACGAGCGGTTCCGATGCCCTGAGGCTCTTTTCCAGCCTTCCTTCTTGGGTAAGTTGTAGCCTAGTCCTTTCTCCATCTAAAGGTGACAAAACTCCTGAGGCCATAGTACAAGTTAAGTCTGATTTCTGTCACTCTTCTCTTAGGTATGGAATCCTGTGGCATCCATGAAACTACATTCAATTCCATCA…
ActB Homology Arm R	Addgene	GCGGACTGTTACTGAGCTGCGTTTTACACCCTTTCTTTGACAAAACCTAACTTGCGCAGaaaaaaaaaaaaTAAGAGACAACATTGGCATGGCtttgtttttttaaattttttttaaagtttttttttttttttttttttttttttttaagtttttttgttttgttttGGCGCTTTTGACTCAGGATTTAAAAACTGGAACGGTGAAGGCGACAGCAGTTGGTTGGAGCAAACATCCCCCAAAGTTCTACAAATGTGGCTGAGGACTTTGTACATTGttttgtttttttttttttttggttttgtctttttttAATAGTCATTCCAAGTATCCATGAAATAAGTGGTTACAGGAAGTCCCTCACCCTCCCAAAAGCCACCCCCACTCCTAAGAGGAGGA…
P2A_mCherry	Addgene	gccactaacttctccctgttgaaacaagcaggggatgtcgaagagaatcccgggccaatggtgagcaagggcgaggaggataacatggccatcatcaaggagttcatgcgcttcaaggtgcacatggagggctccgtgaacggccacgagttcgagatcgagggcgagggcgagggccgcccctacgagggcacccagaccgccaagctgaaggtgaccaagggtggccccctgcccttcgcctgggacatcctgtcccctcagttcatgtacggctccaaggcctacgtgaagcaccccgccgacatccccgactacttgaagctgtccttccccgagggcttcaagtgggagcgcgtgatgaacttcgaggacggcggcgtggtgaccgtgacccag…	ATNFSLLKQAGDVEENPG-PMVSKGEEDNMAIIKEFMRFKVHMEGSVNGHEFEIEGEGEGRPYEGTQTAKLKVTKGGPLPFAWDILSPQFMYGSKAYVKHPADIPDYLKLSFPEGFKWERVMNFEDGGVVTVTQDSSLQDGEFIYKVKLRGTNFPSDGPVMQKKTMGWEASSERMYPEDGALKGEIKQRLKLKDGGHYDAEVKTTYKAKKPVQLPGAYNVNIKLDITSHNEDYTIVEQYERAEGRHSTGGMDELYK*
ActB GRBS 1	Integrated DNA Technologies	CCGCAAGTGCTTCTAGGCGGACT
ActB GRBS 2	Integrated DNA Technologies	AGTCCGCCTAGAAGCACTTGCGG
mNeonGreen	Addgene	GTGAGCAAGGGAGAAGAGGACAACATGGCGAGCCTGCCGGCTACACATGAGCTTCACATATTCGGATCTATTAACGGTGTTGATTTTGACATGGTAGGCCAAGGAACTGGGAACCCGAACGACGGATATGAAGAGTTGAACCTCAAGTCAACTAAGGGGGATCTCCAATTTTCACCCTGGATCTTGGTTCCTCACATCGGTTACGGTTTTCATCAGTATCTTCCATATCCTGATGGAATGTCCCCCTTTCAGGCTGCTATGGTTGACGGGAGCGGTTATCAGGTGCATCGCACTATGCAGTTCGAGGACGGCGCATCTCTCACTGTAAACTACAGATACACGTACGAGGGTTCCCATATTAAAGGAGAAGCTCAAGTGAAGGGTACTGGTTTCCCAGCA…	VSKGEEDNMASLPATHELHIFGSINGVDFDMVGQGTGNPNDGYEELNLKSTKGDLQFSPWILVPHIGYGFHQYLPYPDGMSPFQAAMVDGSGYQVHRTMQFEDGASLTVNYRYTYEGSHIKGEAQVKGTGFPADGPVMTNSLTAADWCRSKKTYPNDKTIISTFKWSYTTGNGKRYRSTARTTYTFAKPMAANYLKNQPMYVFRKTELKHSKTELNFKEWQKAFTDVMGMDELYK
EGFP	Addgene	GTGAGCAAGGGCGAGGAGCTGTTCACCGGGGTGGTGCCCATCCTGGTCGAGCTGGACGGCGACGTAAACGGCCACAAGTTCAGCGTGTCCGGCGAGGGCGAGGGCGATGCCACCTACGGCAAGCTGACCCTGAAGTTCATCTGCACCACCGGCAAGCTGCCCGTGCCCTGGCCCACCCTCGTGACCACCCTGACCTACGGCGTGCAGTGCTTCAGCCGCTACCCCGACCACATGAAGCAGCACGACTTCTTCAAGTCCGCCATGCCCGAAGGCTACGTCCAGGAGCGCACCATCTTCTTCAAGGACGACGGCAACTACAAGACCCGCGCCGAGGTGAAGTTCGAGGGCGACACCCTGGTGAACCGCATCGAGCTGAAGGGCATCGACTTCAAGGAGGAC…	VSKGEELFTGVVPILVELDGDVNGHKFSVSGEGEGDATY
spCas9wt	Addgene	GACAAGAAGTACAGCATCGGCCTGGACATCGGCACCAACTCTGTGGGCTGGGCCGTGATCACCGACGAGTACAAGGTGCCCAGCAAGAAATTCAAGGTGCTGGGCAACACCGACCGGCACAGCATCAAGAAGAACCTGATCGGAGCCCTGCTGTTCGACAGCGGCGAAACAGCCGAGGCCACCCGGCTGAAGAGAACCGCCAGAAGAAGATACACCAGACGGAAGAACCGGATCTGCTATCTGCAAGAGATCTTCAGCAACGAGATGGCCAAGGTGGACGACAGCTTCTTCCACAGACTGGAAGAGTCCTTCCTGGTGGAAGAGGATAAGAAGCACGAGCGGCACCCCATCTTCGGCAACATCGTGGACGAGGTGGCCTACCACGAGAAGTACCCCACC…	DKKYSIGLDIGTNSVGWAVITDEYKVPSKKFKVLGNTDRHSIKKNLIGALLFDSGETAEATRLKRTARRRYTRRKNRICYLQEIFSNEMAKVDDSFFHRLEESFLVEEDKKHERHPIFGNIVDEVAYHEKYPTIYHLRKKLVDSTDKADLRLIYLALAHMIKFRGHFLIEGDLNPDNSDVDKLFIQLVQTYNQLFEENPINASGVDAKAILSARLSKSRRLENLIAQLPGEKKNGLFGNLIALSLGLTPNFKSNFDLAEDAKLQLSKDTYDDDLDNLLAQIGDQYADLFLAAKNLSDAILLSDILRVNTEITKAPLSASMIKRYDEHHQDLTLLKALVRQQLPEKYKEIFFDQSKNGYAGYIDGGASQEEFYKFIKPILEKMDGTEELLVKLNREDLLR…
CtIP	Addgene	ATGAACATCTCGGGaagcagctgtggaagccctaactctgcagatacatctagtgactttaaagatctgtggaccaaactaaaagaatgtcatgatagagaagtacaaggtttacaagtaaaagtaaccaagcttaagcaagagcgaatcttagatgcacaaagactagaagaattcttcaccaaaaatcaacagctgagggaacagcagaaagtccttcatgaagccattaaagttttagaagatcggttaagagcaggcttatgtgatcgctgtgcagtaactgaagaacatatgcggaaaaaacagcaagagtttgaaaatatccggcagcagaatcttaaacttattacagaacttatgaatgaaaggaatactctacaggaagaaaataaaaag…	MNISGSSCGSPNSADTSSDFKDLWTKLKECHDREVQGLQVKVTKLKQERILDAQRLEEFFTKNQQLREQQKVLHEAIKVLEDRLRAGLCDRCAVTEEHMRKKQQEFENIRQQNLKLITELMNERNTLQEENKKLSEQLQQKIENDQQHQAAELECEEDVIPDSPITAFSFSGVNRLRRKENPHVRYIEQTHTKLEHSVCANEMRKVSKSSTHPQHNPNENEILVADTYDQSQSPMAKAHGTSSYTPDKSSFNLATVVAETLGLGVQEESETQGPMSPLGDELYHCLEGNHKKQPFE
Mammalian Expression Plasmids	Source	Cloning Method	Sequence	Translation (2A peptide bond skipping indicated by "-")
s12_ActB_mus_2A-mCh_HDR	This lab	GGA	AACTTGGTCTGACAGTTACCAATGCTTAATCAGTGAGGCACCTATCTCAGCGATCTGTCTATTTCGTTCATCCATAGTTGCCTGACTCCCCGTCGTGTAGATAACTACGATACGGGAGGGCTTACCATCTGGCCCCAGTGCTGCAATGATACCGCGAGAACCACGCTCACCGGCTCCAGATTTATCAGCAATAAACCAGCCAGCCGGAAGGGCCGAGCGCAGAAGTGGTCCTGCAACTTTATCCGCCTCCATCCAGTCTATTAATTGTTGCCGGGAAGCTAGAGTAAGTAGTTCGCCAGTTAATAGTTTGCGCAACGTTGTTGCCATTGCTACAGGCATCGTGGTGTCACGCTCGTCGTTTGGTATGGCTTCATTCAGCTCCGGTTCCCAACGATCAAG…	ATNFSLLKQAGDVEENPG-PMVSKGEEDNMAIIKEFMRFKVHMEGSVNGHEFEIEGEGEGRPYEGTQTAKLKVTKGGPLPFAWDILSPQFMYGSKAYVKHPADIPDYLKLSFPEGFKWERVMNFEDGGVVTVTQDSSLQDGEFIYKVKLRGTNFPSDGPVMQKKTMGWEASSERMYPEDGALKGEIKQRLKLKDGGHYDAEVKTTYKAKKPVQLPGAYNVNIKLDITSHNEDYTIVEQYERAEGRHSTGGMDELYK*
s12_ActB_mus_2A-mCh_HMEJr	This lab	GGA	TGCGTTTTTATGCTTGTAGTATTGTATAATGTTTTTAAGATCCTTAATTAATAGGGATAACAGGGTAATATCTTGCCCTGCACGAATACCAGCGACCCCTTGCCCAAATACTTGCCGTGGGCCTCGGCCTGAGAGCCAAAACACTTGATGCGGAAGAAGTCGGTGCGCTCCTGCTTGTCGCCGGCATCGTTGCGCCACATCTAGGATCTGCCAGGAACCGTAAAAAGGCCGCGTTGCTGGCGTTTTTCCATAGGCTCCGCCCCCCTGACGAGCATCACAAAAATCGACGCTCAAGTCAGAGGTGGCGAAACCCGACAGGACTATAAAGATACCAGGCGTTTCCCCCTGGAAGCTCCCTCGTGCGCTCTCCTGTTCCGACCCTGCCGCTTACCGGATACC…	ATNFSLLKQAGDVEENPG-PMVSKGEEDNMAIIKEFMRFKVHMEGSVNGHEFEIEGEGEGRPYEGTQTAKLKVTKGGPLPFAWDILSPQFMYGSKAYVKHPADIPDYLKLSFPEGFKWERVMNFEDGGVVTVTQDSSLQDGEFIYKVKLRGTNFPSDGPVMQKKTMGWEASSERMYPEDGALKGEIKQRLKLKDGGHYDAEVKTTYKAKKPVQLPGAYNVNIKLDITSHNEDYTIVEQYERAEGRHSTGGMDELYK*GAP
AAV_Actb_HMEJ_donor	Addgene	GGA	agcgcccaatacgcaaaccgcctctccccgcgcgttggccgattcattaatgcagctggcacgacaggtttcccgactggaaagcgggcagtgagcgcaacgcaattaatgtgagttagctcactcattaggcaccccaggctttacactttatgcttccggctcgtatgttgtgtggaattgtgagcggataacaatttcacacaggaaacagctatgaccatgattacgccaagcttggtaccagtccgcctagaagcacttgcGGCCGGGACCTGACAGACTACCTCATGAAGATCCTGACCGAGCGTGGCTACAGCTTCACCACCACAGCTGAGAGGGAAATCGTGCGTGACATCAAAGAGAAGCTGTGCTATGTTGCTCTAGACTTCGAGCAGG…	IIAPPERKYSVWIGGSILASLSTFQQMWISKQEYDESGPSIVHRKCFLINATNFSLLKQAGDVEENPG-PMVSKGEEDNMAIIKEFMRFKVHMEGSVNGHEFEIEGEGEGRPYEGTQTAKLKVTKGGPLPFAWDILSPQFMYGSKAYVKHPADIPDYLKLSFPEGFKWERVMNFEDGGVVTVTQDSSLQDGEFIYKVKLRGTNFPSDGPVMQKKTMGWEASSERMYPEDGALKGEIKQRLKLKDGGHYDAEVKTTYKAKKPVQLPGAYNVNIKLDITSHNEDYTIVEQYERAEGRHSTGGMDELYK*
mus_con_sgRNA	This lab	Anneal oligos + GGA	GGTCTAATACCCAATCTCTCGTCTTATCCAGATGTTTTATACGCCTTAATTAATAGGGATAACAGGGTAATATCTTGCCCTGCACGAATACCAGCGACCCCTTGCCCAAATACTTGCCGTGGGCCTCGGCCTGAGAGCCAAAACACTTGATGCGGAAGAAGTCGGTGCGCTCCTGCTTGTCGCCGGCATCGTTGCGCCACATCTAGGATCTGCCAGGAACCGTAAAAAGGCCGCGTTGCTGGCGTTTTTCCATAGGCTCCGCCCCCCTGACGAGCATCACAAAAATCGACGCTCAAGTCAGAGGTGGCGAAACCCGACAGGACTATAAAGATACCAGGCGTTTCCCCCTGGAAGCTCCCTCGTGCGCTCTCCTGTTCCGACCCTGCCGCTTACCGGATA…
s23_U6_ActB_mus_sgRNA#2	This lab	Anneal oligos + GGA	GGTCTAATACCCAATCTCTCGTCTTATCCAGATGTTTTATACGCCTTAATTAATAGGGATAACAGGGTAATATCTTGCCCTGCACGAATACCAGCGACCCCTTGCCCAAATACTTGCCGTGGGCCTCGGCCTGAGAGCCAAAACACTTGATGCGGAAGAAGTCGGTGCGCTCCTGCTTGTCGCCGGCATCGTTGCGCCACATCTAGGATCTGCCAGGAACCGTAAAAAGGCCGCGTTGCTGGCGTTTTTCCATAGGCTCCGCCCCCCTGACGAGCATCACAAAAATCGACGCTCAAGTCAGAGGTGGCGAAACCCGACAGGACTATAAAGATACCAGGCGTTTCCCCCTGGAAGCTCCCTCGTGCGCTCTCCTGTTCCGACCCTGCCGCTTACCGGATA…
s34_hEF1a_mNG_2A_SpCas9(wt)	This lab	GGA	GGTGAATTCCCTTATGTGAGTGTAAAAGGCAGGCGAGTTTGTCCCTTAATTAATAGGGATAACAGGGTAATATCTTGCCCTGCACGAATACCAGCGACCCCTTGCCCAAATACTTGCCGTGGGCCTCGGCCTGAGAGCCAAAACACTTGATGCGGAAGAAGTCGGTGCGCTCCTGCTTGTCGCCGGCATCGTTGCGCCACATCTAGGATCTGCCAGGAACCGTAAAAAGGCCGCGTTGCTGGCGTTTTTCCATAGGCTCCGCCCCCCTGACGAGCATCACAAAAATCGACGCTCAAGTCAGAGGTGGCGAAACCCGACAGGACTATAAAGATACCAGGCGTTTCCCCCTGGAAGCTCCCTCGTGCGCTCTCCTGTTCCGACCCTGCCGCTTACCGGATA…	MVSKGEEDNMASLPATHELHIFGSINGVDFDMVGQGTGNPNDGYEELNLKSTKGDLQFSPWILVPHIGYGFHQYLPYPDGMSPFQAAMVDGSGYQVHRTMQFEDGASLTVNYRYTYEGSHIKGEAQVKGTGFPADGPVMTNSLTAADWCRSKKTYPNDKTIISTFKWSYTTGNGKRYRSTARTTYTFAKPMAANYLKNQPMYVFRKTELKHSKTELNFKEWQKAFTDVMGMDELYKGAGSGATNFSLLKQAGDVEENPG-PGAAPKKKRKVGIHGVPAADKKYSIGLDIGTNSVGWAVITDEYKVPSKKFKVLGNTDRHSIKKNLIGALLFDSGETAEATRLKRTARRRYTRRKNRICYLQEIFSNEMAKVDDSFFHRLEESFLVEEDKKHERHPIFGN…
pJ2.2_hEF1a_mNG_2A_eRad18-SpCas9(wt)-CtIP	This lab	GGA	GGTGAATTCCCTTATGTGAGTGTAAAAGGCAGGCGAGTTTGTCCCTTAATTAATAGGGATAACAGGGTAATATCTTGCCCTGCACGAATACCAGCGACCCCTTGCCCAAATACTTGCCGTGGGCCTCGGCCTGAGAGCCAAAACACTTGATGCGGAAGAAGTCGGTGCGCTCCTGCTTGTCGCCGGCATCGTTGCGCCACATCTAGGATCTGCCAGGAACCGTAAAAAGGCCGCGTTGCTGGCGTTTTTCCATAGGCTCCGCCCCCCTGACGAGCATCACAAAAATCGACGCTCAAGTCAGAGGTGGCGAAACCCGACAGGACTATAAAGATACCAGGCGTTTCCCCCTGGAAGCTCCCTCGTGCGCTCTCCTGTTCCGACCCTGCCGCTTACCGGATA…	MVSKGEEDNMASLPATHELHIFGSINGVDFDMVGQGTGNPNDGYEELNLKSTKGDLQFSPWILVPHIGYGFHQYLPYPDGMSPFQAAMVDGSGYQVHRTMQFEDGASLTVNYRYTYEGSHIKGEAQVKGTGFPADGPVMTNSLTAADWCRSKKTYPNDKTIISTFKWSYTTGNGKRYRSTARTTYTFAKPMAANYLKNQPMYVFRKTELKHSKTELNFKEWQKAFTDVMGMDELYKGAGSGATNFSLLKQAGDVEENPG-PAGDSLAESRWPPGLAVMKTIDDLLRCGICFEYFNIAMIIPQCSHNYCSLCIRKFLSYKTQCPTCCVTVTEPDLKNNRILDELVKSLNFARNHLLQFALESPAKSPASSSSKNLAVKVYTPVASRQSLKQGSRLMDNFL…
pCAG_EGFP	This lab	GGA	gagctcatcgatcTCGACATTGATTATTGACTAGTTATTAATAGTAATCAATTACGGGGTCATTAGTTCATAGCCCATATATGGAGTTCCGCGTTACATAACTTACGGTAAATGGCCCGCCTGGCTGACCGCCCAACGACCCCCGCCCATTGACGTCAATAATGACGTATGTTCCCATAGTAACGCCAATAGGGACTTTCCATTGACGTCAATGGGTGGACTATTTACGGTAAACTGCCCACTTGGCAGTACATCAAGTGTATCATATGCCAAGTACGCCCCCTATTGACGTCAATGACGGTAAATGGCCCGCCTGGCATTATGCCCAGTACATGACCTTATGGGACTTTCCTACTTGGCAGTACATCTACGTATTAGTCATCGCTATTACCATGGGTC…	GKLTLKFICTTGKLPVPWPTLVTTLTYGVQCFSRYPDHMKQHDFFKSAMPEGYVQERTIFFKDDGNYKTRAEVKFEGDTLVNRIELKGIDFKEDGNILGHKLEYNYNSHNVYIMADKQKNGIKVNFKIRHNIEDGSVQLADHYQQNTPIGDGPVLLPDNHYLSTQSALSKDPNEKRDHMVLLEFVTAAGITLGMDELYK*

### Sheet: Antibodies
Antibody details
	Antigen	Host	Conjugation	Name	Manufacturer	Dilution
	GFP	Chicken	N/A	GFP Antibody (A-10262)	Thermo Fisher Scientific	1:1000
	RFP	Rabbit	N/A	Anti-RFP (RABBIT) Antibody (AB_2209751)	Rockland Antibodies & Assays	1:1000
	Chicken	Goat	Alexa Fluor 488	Goat anti-Chicken IgY (H+L) Secondary Antibody (A-11039)	Invitrogen	1:1000
	Rabbit	Goat	Alexa Fluor 546	Goat anti-Rabbit IgG (H+L) Secondary Antibody (A-11035)	Invitrogen	1:1000
	Rabbit	Goat	Alexa Fluor 647	Goat anti-Rabbit IgG (H+L) Highly Cross-Adsorbed Secondary Antibody (A32733)	Thermo Fisher Scientific	1:1000
